# ATAC-seq of Low-Input and Cryopreserved Primordial Germ Cells Reveals Functional Enhancers

**DOI:** 10.1101/2025.08.30.672031

**Authors:** Akane Kawaguchi, Mao Igari, Yasuto Murayama, Hiroko Iikawa, Mika Sakamoto, Yasukazu Nakamura, Shigehiro Kuraku, Keisuke Ishihara, Daisuke Saito

## Abstract

Cell fate specification during development is orchestrated by dynamic changes in gene expression, driven by the accessibility of cis-regulatory elements. To profile such functional regulatory elements at the genome-wide level, bulk ATAC-seq is a powerful method. Yet, its application has still been technically limited in rare cell types. Here, we optimized and titrated the ATAC-seq protocol for cultured chicken primordial germ cells (PGCs) and obtained high-quality chromatin accessibility profiles from as few as 200 cells, even after cryopreservation. Integrative analysis of our ATAC-seq with published RNA-seq and tissue ATAC-seq datasets identified over 10,000 PGC-specific accessible chromatin regions (ACRs), many absent from somatic tissues. Reporter assays demonstrated activity of selected enhancers in cultured PGCs, while transcriptome integration revealed preferential association of PGC-specific ACRs with genes highly expressed at embryonic day 2.5. *In vivo* transplantation confirmed that these enhancers are active in an early-stage-specific manner, but become silenced upon gonadal settlement. In conclusion, this streamlined method provides a practical and cost-effective approach to the epigenomic analysis of scarce cell populations, facilitating future investigations in developmental biology, germline research, and beyond.
