## Supplementary_table_1 for "ATAC-seq of Low-Input and Cryopreserved Primordial Germ Cells Reveals Functional Enhancers"

### Sheet: S.T.1_library_details
Supplementaly table 1, Kawaguchi A., et al.,
Sample_name	Number_of_cells	Cell_status	Total_number_of_reads	Number_of_mapped_paired	Number_of_mapped_reads_except_MT_mappedandpaired	%_of_mapped_reads_except_MT	Number_of_mapped_reads_to_MT	%_of_mapped_reads_MT	Number_of_unmapped_reads	%_of_unmapped_reads	duplication_rate_from_fastp	FRiP	Scaling_factor_Count_Per_10M	Number_of_peaks_without_scalingCP10M (macs3, q>005)	Number_of_peaks_with_scalingCP10M (macs3, q>005)
PGC_live_200_cells_1woMT_rmdup	200	Live	15782784	5582869	11165738	70.75	2196662	13.9181	2420384	15.3356	10.101332	0.2085	0.633602	33816	22475
PGC_live_200_cells_2woMT_rmdup	200	Live	20205884	8031712	16063424	79.5	2107078	10.428	2035382	10.0732	13.081592	0.2479	0.494905	39505	24080
PGC_live_200_cells_3woMT_rmdup	200	Live	13619270	4724884	9449768	69.39	2081394	15.2827	2088108	15.332	9.635536	0.2158	0.734254	31018	23713
PGC_live_1000_cells_1woMT_rmdup	1000	Live	21227404	7740007	15480014	72.92	3973058	18.7166	1774332	8.35869	14.71827	0.3611	0.471089	43043	30423
PGC_live_1000_cells_2woMT_rmdup	1000	Live	25099138	10320066	20640132	82.23	2209940	8.80484	2249066	8.96073	10.027262	0.3419	0.39842	48786	28775
PGC_live_5000_cells_1woMT_rmdup	5000	Live	17992194	6658626	13317252	74.02	3588918	19.9471	1086024	6.03608	10.922186	0.4295	0.555797	42334	34328
PGC_live_5000_cells_2woMT_rmdup	5000	Live	27788022	11801148	23602296	84.94	2124858	7.64667	2060868	7.41639	11.950286	0.2908	0.359867	46141	26658
PGC_live_25000_cells_1woMT_rmdup	25000	Live	17541320	6458709	12917418	73.64	3655626	20.8401	968276	5.51997	10.169731	0.4643	0.570083	42928	35584
PGC_live_25000_cells_2woMT_rmdup	25000	Live	36094288	15476820	30953640	85.76	2522099	6.98753	2618549	7.25475	11.927992	0.3622	0.277052	60171	22126
PGC_Frozen_200_cells_1woMT_rmdup	200	Frozen	14529404	2726054	5452108	37.52	7002532	48.1956	2074764	14.2798	21.038907	0.3292	0.688259	22737	21300
PGC_Frozen_200_cells_2woMT_rmdup	200	Frozen	11209484	2404307	4808614	42.9	4971989	44.3552	1428881	12.7471	24.821824	0.2713	0.892102	22613	20539
PGC_Frozen_200_cells_3woMT_rmdup	200	Frozen	15912178	3157020	6314040	39.68	7708789	48.4458	1889349	11.8736	20.781386	0.5195	0.628449	25780	23038
PGC_Frozen_1000_cells_1woMT_rmdup	1000	Frozen	17284646	3105059	6210118	35.93	9623183	55.6747	1451345	8.39673	22.831688	0.4575	0.578548	28462	24619
PGC_Frozen_1000_cells_2woMT_rmdup	1000	Frozen	11426430	2726054	5452108	47.71	5963324	52.1889	968346	8.47462	23.285205	0.3956	0.875164	28165	25668
PGC_Frozen_1000_cells_3woMT_rmdup	1000	Frozen	9384566	1810140	3620280	38.58	4981002	53.0765	783284	8.34651	22.831688	0.4058	1.06558	24948	24948
PGC_Frozen_5000_cells_2woMT_rmdup	5000	Frozen	12799670	2937857	5875714	45.91	6259780	48.9058	664176	5.18901	19.561422	0.4131	0.78127	27372	28240
PGC_Frozen_5000_cells_3woMT_rmdup	5000	Frozen	11700222	2351500	4703000	40.2	6422823	54.8949	574399	4.9093	20.88937	0.4101	0.854685	30916	27769
PGC_Frozen_25000_cells_1woMT_rmdup	25000	Frozen	79154286	15042149	30084298	38.01	45440597	57.4076	3629391	4.58521	27.786628	0.5195	0.126336	45269	25626
PGC_Frozen_25000_cells_2woMT_rmdup	25000	Frozen	32603046	7141642	14283284	43.81	16869662	51.7426	1450100	4.44774	19.570565	0.4505	0.30672	39738	27586
PGC_Frozen_25000_cells_3woMT_rmdup	25000	Frozen	31063424	6969017	13938034	44.87	15712953	50.5835	1412437	4.54695	23.737125	0.4752	0.321922	38558	27823
gDNA_Tagmented_library_rmdup	N/A	N/A	8202980	3860926	7721852	94.13	74882	0.912863	406246	4.95242	10.169731	0.0288	1.21907	1023	1023
