## Supplementary_table_2 for "ATAC-seq of Low-Input and Cryopreserved Primordial Germ Cells Reveals Functional Enhancers"

### Sheet: S.T.4_SRA_sample_infomation
Supplementaly table 3, Kawaguchi A., et al.,
Tissue	Replicates	number	Sample_ID	References	strain	breed	development stage	age	sex	macs3_no_of_peaks	macs3_Setting	q-value
Keel	replicate1	SRR6713569	SAMN08476469	Sackton TB., et al., 2019	Charles River Specific Pathogen Free (SPF)	White Leghorn	embroynic	e10 days	not determined	43010	broad	0.05
Keel	replicate2	SRR6713570	SAMN08476469	Sackton TB., et al., 2019	Charles River Specific Pathogen Free (SPF)	White Leghorn	embroynic	e10 days	not determined	46233	broad	0.05
Keel	replicate3	SRR6713571	SAMN08476469	Sackton TB., et al., 2019	Charles River Specific Pathogen Free (SPF)	White Leghorn	embroynic	e10 days	not determined	40239	broad	0.05
Superior sternum	replicate1	SRR6713573	SAMN08476468	Sackton TB., et al., 2019	Charles River Specific Pathogen Free (SPF)	White Leghorn	embroynic	e9 days	not determined	57938	broad	0.05
Superior sternum	replicate2	SRR6713574	SAMN08476468	Sackton TB., et al., 2019	Charles River Specific Pathogen Free (SPF)	White Leghorn	embroynic	e9 days	not determined	35166	broad	0.05
Superior sternum	replicate3	SRR6713580	SAMN08476468	Sackton TB., et al., 2019	Charles River Specific Pathogen Free (SPF)	White Leghorn	embroynic	e9 days	not determined	63789	broad	0.05
Superior sternum	replicate1	SRR6713589	SAMN08476466	Sackton TB., et al., 2019	Charles River Specific Pathogen Free (SPF)	White Leghorn	embroynic	e9 days	not determined	56406	broad	0.05
Superior sternum	replicate2	SRR6713590	SAMN08476466	Sackton TB., et al., 2019	Charles River Specific Pathogen Free (SPF)	White Leghorn	embroynic	e9 days	not determined	34504	broad	0.05
Superior sternum	replicate3	SRR6713591	SAMN08476466	Sackton TB., et al., 2019	Charles River Specific Pathogen Free (SPF)	White Leghorn	embroynic	e9 days	not determined	67205	broad	0.05
Inferior sternum	replicate1	SRR6713575	SAMN08476467	Sackton TB., et al., 2019	Charles River Specific Pathogen Free (SPF)	White Leghorn	embroynic	e9 days	not determined	58762	broad	0.05
Inferior sternum	replicate2	SRR6713576	SAMN08476467	Sackton TB., et al., 2019	Charles River Specific Pathogen Free (SPF)	White Leghorn	embroynic	e9 days	not determined	66702	broad	0.05
Inferior sternum	replicate3	SRR6713578	SAMN08476467	Sackton TB., et al., 2019	Charles River Specific Pathogen Free (SPF)	White Leghorn	embroynic	e9 days	not determined	56536	broad	0.05
Hindlimb bud	replicate1	SRR6713571	SAMN08476463	Sackton TB., et al., 2019	Charles River Specific Pathogen Free (SPF)	White Leghorn	embroynic	E4.5	not determined	65318	broad	0.05
Hindlimb bud	replicate2	SRR6713572	SAMN08476463	Sackton TB., et al., 2019	Charles River Specific Pathogen Free (SPF)	White Leghorn	embroynic	E4.5	not determined	62238	broad	0.05
Hindlimb bud	replicate3	SRR6713577	SAMN08476463	Sackton TB., et al., 2019	Charles River Specific Pathogen Free (SPF)	White Leghorn	embroynic	E4.5	not determined	64973	broad	0.05
Forelimb bud	replicate1	SRR6713579	SAMN08476462	Sackton TB., et al., 2019	Charles River Specific Pathogen Free (SPF)	White Leghorn	embroynic	E4.5	not determined	62973	broad	0.05
Forelimb bud	replicate2	SRR6713585	SAMN08476462	Sackton TB., et al., 2019	Charles River Specific Pathogen Free (SPF)	White Leghorn	embroynic	E4.5	not determined	69055	broad	0.05
Forelimb bud	replicate3	SRR6713586	SAMN08476462	Sackton TB., et al., 2019	Charles River Specific Pathogen Free (SPF)	White Leghorn	embroynic	E4.5	not determined	61000	broad	0.05
Muscle	replicate1	SRR6713581	SAMN08476465	Sackton TB., et al., 2019	Charles River Specific Pathogen Free (SPF)	White Leghorn	embroynic	e10 days	not determined	43193	broad	0.05
Muscle	replicate2	SRR6713582	SAMN08476464	Sackton TB., et al., 2019	Charles River Specific Pathogen Free (SPF)	White Leghorn	embroynic	e10 days	not determined	53020	broad	0.05
Muscle	replicate3	SRR6713583	SAMN08476465	Sackton TB., et al., 2019	Charles River Specific Pathogen Free (SPF)	White Leghorn	embroynic	e10 days	not determined	40301	broad	0.05
Muscle	replicate4	SRR6713584	SAMN08476465	Sackton TB., et al., 2019	Charles River Specific Pathogen Free (SPF)	White Leghorn	embroynic	e10 days	not determined	28177	broad	0.05
Muscle	replicate5	SRR6713587	SAMN08476464	Sackton TB., et al., 2019	Charles River Specific Pathogen Free (SPF)	White Leghorn	embroynic	e10 days	not determined	37985	broad	0.05
Muscle	replicate6	SRR6713588	SAMN08476464	Sackton TB., et al., 2019	Charles River Specific Pathogen Free (SPF)	White Leghorn	embroynic	e10 days	not determined	24764	broad	0.05
Duodenum	replicate1	SRR19670931	SAMN28942164	Xiao-Ning Zhu, et al., 2023	Not specified	Not specified	embroynic	H&H stage 38	not determined	54342	broad	0.05
Duodenum	replicate2	SRR19670932	SAMN28942163	Xiao-Ning Zhu, et al., 2023	Not specified	Not specified	embroynic	H&H stage 38	not determined	60092	broad	0.05
Duodenum	replicate3	SRR19670933	SAMN28942162	Xiao-Ning Zhu, et al., 2023	Not specified	Not specified	embroynic	H&H stage 38	not determined	58569	broad	0.05
Duodenum	replicate4	SRR19670934	SAMN28942161	Xiao-Ning Zhu, et al., 2023	Not specified	Not specified	embroynic	H&H stage 38	not determined	61664	broad	0.05
Duodenum	replicate5	SRR19670935	SAMN28942160	Xiao-Ning Zhu, et al., 2023	Not specified	Not specified	embroynic	H&H stage 38	not determined	65049	broad	0.05
Duodenum	replicate6	SRR19670936	SAMN28942159	Xiao-Ning Zhu, et al., 2023	Not specified	Not specified	embroynic	H&H stage 38	not determined	57662	broad	0.05
Metatarsal skin	replicate1	SRR6782018	SAMN08606468	Yung-Chih Lai, et al.,	Not specified	Not specified	embroynic	H&H stage 38	not determined	81555	broad	0.05
Metatarsal skin	replicate2	SRR6782019	SAMN08606467	Yung-Chih Lai, et al.,	Not specified	Not specified	embroynic	H&H stage 38	not determined	77327	broad	0.05
sample_name	Number_of_reads_rmdup
keel_mged	261574189
Forelimb_mged	207725956
Hindlimb_mged	241553354
Duodenum_mged	696736384
Inferior_sternum_mged	225684873
Superior_sternum_mged	346703104
Metatarsal_skin_mged	73441058
Muscle_mged	561650256
1	Sackton TB, Grayson P, Cloutier A, Hu ZR, Liu JS, Wheeler NE, et al. 2019. Convergent regulatory evolution and loss of flight in paleognathous birds. Science, 364(6435): 74−78. DOI: 10.1126/science.aat7244
2	Xiao-Ning Zhu, Yu-Zhe Wang, Chong Li, Han-Yu Wu, Ran Zhang, Xiao-Xiang Hu. 2023. Chicken chromatin accessibility atlas accelerates epigenetic annotation of birds and gene fine-mapping associated with growth traits. Zoological Research, 44(1): 53-62. DOI: 10.24272/j.issn.2095-8137.2022.228
3	Lai YC, Liang YC, Jiang TX, Widelitz RB, Wu P, Chuong CM. 2018. Transcriptome analyses of reprogrammed feather / scale chimeric explants revealed co-expressed epithelial gene networks during organ specification. doi: 10.1186/s12864-018-5184-x.
