## Supplementary_table_3 for "ATAC-seq of Low-Input and Cryopreserved Primordial Germ Cells Reveals Functional Enhancers"

### Sheet: S.T.2_annotatepeaks
Supplementaly table 4, Kawaguchi A., et al.,
Sample_name	feature_name	number_of_peaks
Live and Frozen without gDNA	TTS	4817
Live and Frozen without gDNA	Exon	7628
Live and Frozen without gDNA	Intron	21604
Live and Frozen without gDNA	Intergenic	7367
Live and Frozen without gDNA	Promoter	15143
Live without Frozen without gDNA	feature_name	number_of_peaks
Live and Frozen without gDNA	TTS	2598
Live and Frozen without gDNA	Exon	4940
Live and Frozen without gDNA	Intron	19319
Live and Frozen without gDNA	Intergenic	7442
Live and Frozen without gDNA	Promoter	3352
Frozen without live without gDNA	feature_name	number_of_peaks
Frozen without live without gDNA	TTS	581
Frozen without live without gDNA	Exon	854
Frozen without live without gDNA	Intron	2666
Frozen without live without gDNA	Intergenic	744
Frozen without live without gDNA	Promoter	656
gDNA peaks	feature_name	number_of_peaks
gDNA peaks	TTS	113
gDNA peaks	Exon	140
gDNA peaks	Intron	363
gDNA peaks	Intergenic	195
gDNA peaks	Promoter	176
