## Supplementary_table_5 for "ATAC-seq of Low-Input and Cryopreserved Primordial Germ Cells Reveals Functional Enhancers"

### Sheet: S.T.5_varidated_ACRs
Supplementaly table 5, Kawaguchi A., et al.,
ACR_Number	Varidated_in_this_study?	Chr.	peak Start	peak End	Peak size	fold	p-value	q-value	cloning_region	Cloning_site	Primer_fw	Primer_rv	Actual_cloning_sequences_with_100bp_overhung
1	Yes	4	58310650	58311410	549	4.23255	57.2369	54.9584	4:58,310,643-58,311,260	EcoRV-XhoI	gcgcTCGAGGTGTGTACCAGAGAGAACTGGTC	gcgGATATCGGCAGATCACTGTGAGAGTTAAAG	GTGTGTACCAGAGAGAACTGGTCGGCCCTGGTTATGTCCTCCTTCCCCATCTTTGTCAGGACACAGACCAGCACCCCTAGACAACTGTCACCCTGGGCTCTGGTGGCTCTCCAATTCCAATTCTCCAGTCAGGAAGTGTTTTAAAGGCCAGTCAACCACTCAGCCCTGGGCTTCTCTTCATAAATAATTCCTCTTGGCCATTGAGGAAGGCTAGCACTGGCTTTCAGCTTCATTATGGTTACTTGAGAGCACTCTCCGTCCCTGCATGTTTGCAGGCAGCCTATTCCTCTGTGGGAAATCCTAGTGGGCTATGGGGAGCAGTGAAAAAGAGCCATCAACAGCAACTGCTCGCCTAGCTGGAAGCCACACTCCTGTGCACTTTTATGCAATCAGTCACCA…
2	No	1	151388261	151388694	544	4.39188	56.7858	54.4531	1:151,388,128-151,388,775	EcoRV-XhoI	gcgcTCGAGAAGAAGAGCCAACGGAGGTG	gcgGATATCAATTCCGTCAGCAAACGGTC	AAGAAGAGCCAACGGAGGTGGATCCACCTCATTCAGGGTGAAGCAAGCACCACAACATTGTGCCTGCCTGGGGACAGTGCTATATTCATTGGTGTGTGTAAGAGACTATTCTTTTATATCATTGACTCAAAGTTTGCTGAGGAACAAGTCCAGGCAAGTCCTGGGCAAAGGCAGAGAAATCTTTTGTCTTGAGGACACTGATGGACAGGTCCTGGCTAAGGATTGTGAAATCCTTTAAGGAGCACAGATGGACAAGGCCAGGGGCATCGAGAGAGAGATAAGCTGCCGCTAATGGCCGGGAAACGGTCTTTTTGTGTGGACTTATCTCAAGGAAAATGGCCATCTCAGGAGGTATGCACAGGACTCTTGCTCAAGCCCCCAGGAATGTCACGTAGGCAG…
3	Yes	2	73751555	73753074	491	5.23061	51.3028	49.168	2:73,751,492-73,752,260	NruI-BglIII	gcgAGATCTCATGGTGAAATGTGATCTTCAGTTTATTAC	gcgTCGCGAAAAGAGGCAAGAATTGCGTAAAGC	AAAGAGGCAAGAATTGCGTAAAGCGGGGATAGTCACCACCAGGATCCGGCAGCAGTCCCGTTGCACGATGTTCCGACGGTCCGAGGCCGAAGGGCAGGAGCAGCGAGGCCGGTCTTGGGCAACGAGAGGGTGCAGGTCAGGGAGGAAGCAGCAGGTCTCAGGTAGCAGGCCCAGGGAAGTCCGTCAGCAAACGGTCCGTAGAGAAGGATCTGAAGGCAGAAAGCTCGTGTCGTGGTGAGAGATCAGCCTCCACGTTGCGGTGAGAGATCAGATGGCAGAGAACCCCTCAAGTCTGTCGTGGTGAGAGATGAGCCTCTACCTCGCCGTGGTTGTTGGACCCTCTTTTATCCTCCATTTTCTCCTGCCTACGTGACATTCCTGGGTGCTTGAGCAAGAGTC…
4	Yes	1	127472559	127473084	477	4.27842	50.0128	47.7091	1:127,472,437-127,473,205	EcoRV-BglIII	gcgAGATCTTGATGGGGAAGGGAAGGAGAG	gcgGATATCGAAAGAATAACACATAAATTCATAAAATCTCCCTG	GAAAGAATAACACATAAATTCATAAAATCTCCCTGATAAATTGTAAGAGATTATTCTTTTATATCATTGACTCAAAGTTTGCTGAGGAACAAGTCCAGGCAAGTCCTGGGCAAAGGCAGAGAAATCTTTTGTCTTGAGGACACTGATGGACAGGTCCTGGCTAAGGGTTGTGAAATCTTCTAAGGAGCACAGATGGACAAGGCCAGGGGCAACGAGAGAGATAAGCTGCTGCTAATGGCCGGGAAACGGTCTTTTTGTGTGGACTTATCTCGAGGAAGATGGCCATCTCAGGAGGTATGCACAGGACTCTTGCTCAAGCACCCAGGAATGTCACGTAGGCAGGAGCAAATGGAGGATAAAAGAGGGTCCAACAACCACGGCGGACTAGAGAGGGTTTCT…
5	Yes	6	34379956	34381329	371	4.56966	39.2514	37.1079	6:34,380,265-34,381,095	NruI-XhoI	gcgcTCGAGAGTCTGTGTGCTCCGTGCTGG	gcgTCGCGAATGGAAGCCTCCGGGTGGGATTATC	AGTCTGTGTGCTCCGTGCTGGCTGTGTGATGCCAGCTCAGTCGGGGACACCTGGGAGGTGGCCTTCAAAATCGTATTCCCAACCTGAGCTCCATCAATTGCACTGATGCACGAAGGGACTTTCCTGCACCGCGCTCAGTGGCACACAACTGCCGCACCCCACCTCCCAGGAGAAGAGCACACAGCTCTAATTTAGATGCCTGGGCTGCCTCTGCAGCGCCTGGGGAGTGTTTAGCATCTTGGAAAGCCCTACTTACCTGTGACAGCAAAGGTCCTGAGTGCCCAAACTAATCAATGGGATATGCGGATGCTACAGCACCCAAATCCCACACCTCCCCCAGCCTTCCTCTGTGGCTCACAGCCTCAGTCCTTTGTCTAAGGTAGCTGTTTACTTGCCGTC…
6	Yes	3	18428	18648	331	2.93748	35.2572	33.1376	3:18,120-18,751	EcoRV-XhoI	gcgcTCGAGAGGAAGCAGCAGGTCTCAGGTAG	gcgGATATCGCTTAAAAATGGGACACTGGGCATCC	AGGAAGCAGCAGGTCTCAGGTAGCAGGCCCAGGGAAGTCCGTCGGCAAACGGTCCGTAGAGGAGGATCGGAAGGCAGGAAGCTCGTGCCGTGGTGAGAGATCAGTCTCCACGTAGAGATCCGTCTCCACGTTGCGGTGAGAGATCAGTTGGCAGAGAGAACCCCTCAAGTCTGTCGTGGTGAGAGATAAGCCTCTCCCGTTGCCGTGGTTGTGGTGAAGGATCAGCTTCCACCGTTGTGGTTATTGGACCCTCTTTTATCCTCCATCTTCTGCTGCCTACGTGACATTCCTGGGGGCTTGAGCAAGAGTCCTGTGCATACCTCCTGAGATGGCCATTTTCCTTGAGATAAGTCCACACAAAAAGACCGTTTCCCGGCCATTAGCGGCAGCTTATCTCTC…
7	Yes	2	71303372	71305010	328	4.34098	34.8034	32.8243	2:71,304,185-71,304,960	EcoRV-BglIII	gcgAGATCTTATTCTGCTTGTTAGAACTCACAAAAAATG	gcgGATATCGAAGGCGAGCGATAGAAAAGATAG	GATCCCTGAGGGCTCTCCGTTCCCCCGTGCAAGTCTTCTTCGCCCCCCGCCGCCCCTCGAGGCCCACTCAGGCTTGAGGCCGTGCGTGTGGGCTGCGCTGCCATGGCAACGGCGCGCCCTCCCTGGTTGCAGGCGGGCGAAGCCGTGGGCGCTGTGACGTCATCATCCTGCGCCGCGAGGAGGAGAAAAGCCGGCCGTGCGGAAGGCGGGCTGTGCCCCGCACTGCTCCAACGCCGCGGGGCAGCCGTGGGCTTCCGAGCGCCGCCTCAGCTTCCACAAGTGGGTGTTCGGGGGGGCGCACTGGGGCGGGGGCTGCTCTGCGTTAGCTCCTCTGTTGTGCTCAGGGCTTCTGCTCGGCGGCGGAAGGTGCCCTGTCCCCCCCCGCCACGGATTGCCTGC…
8	Yes	3	21886	22396	320	3.18019	34.1721	32.0793	3:21,932-22,614	EcoRV-XhoI	gcgcTCGAGGAGGAGGATCGGAAGGCAGGAAG	gcgGATATCCAGAGATTCCTAATCCAAAAAGAGAACGGCAG	GAGGAGGATCGGAAGGCAGGAAGCTCGTGTCGTGGTGAGAGATCAGTCTCCACGTAGAGATCCGTCTCCCTGTTGCGGTGAGAGATCAGTTGGCAGAGAACCCCTCAAGTCTGTCGTGGTGAGAGATAAGCCTCTCCCGTTGCCGTGGTTGTGGTGAAGGATCAGCTTCCACCGTTGTGGTTATTGGACCCTCTTTTATCCTCCATCTTCTGCTGCCTACGTGACATTCCTGGGTGCTTGAGCAAGAGTCCTGTGCATACCTCCTGAGATGGCCATTTTCCTTGAGATAAGTCCACACAAAAAGACCGCTTCCCGGCCATTAGCAGCAGCTTATCTCTCTCTCGATGCCCCTGGCCTTGTCCATCTGTGCTCCTTAAAGGATTTCACAATCCTTAGCCA…
9	Yes	1	133492282	133492884	305	5.17045	32.6111	30.5763	1:133,492,229-133,492,977	EcoRV-XhoI	gcgcTCGAGAACCTGACCTATCAAGTCCAGTG	gcgGATATCATAACACAGTATTCCAGGTTCAATTCTG	AACCTGACCTATCAAGTCCAGTGTTAAACCCTTAGTGCCACATCCACACGTCTCTTCAGGATCCCAAGTAGATGGGGACTCTTATCACCTTCCTGAGCACCCACTGTCTGACCACCCTCTTCATGAACAAATTCTTCCTGACAGCCCATCTAAACCTCCTCTGGCACAACTTCCCCTCAAGTCCCATTGCTGGTAATATGAGAAAATGGCACCTTTCTTGGCTGCAGTCGCAATTCAGGTAGTTGCAGAGAATTATGTCTCCACTCAGCCTCTTCTTCAACTTCTGCTGCAGCCCCTTTCCCTCACCCCCAGCTGCCCCTCCCCTGACAGCTCCATGCCGTTCCCTCGGGCCCTGTCGCTGTCACACAGAGCAGAGCTCAGCGCCGCCCCTCAGCTCCC…
10	Yes	2	70814779	70815495	304	5.31481	32.4933	30.472	2:70,814,720-70,815,436	EcoRV-XhoI	gcgcTCGAGACCTCCTTTGGCACCTTTCATATATATC	gcgGATATCAGCAATGTGATATTACAAAGCATTTTAGC	ACCTCCTTTGGCACCTTTCATATATATCATCTCACAGCTTTCCTCTTTCTTCTTCTGTTGTTCTGTGCCTGATGCTGTAAAATATTTTTTATTACAGGCTGCATAATCTCATTACTTGCATATAGTTGCACCAAGCACAATAGTTTATTACTCAACAAGACTTAATACTGAATTACAAAGGCTCAGCCTCTACAGAGCATTCACTTGAACTGTTTCATGTTGCTCCTCAAAGGTTTTTAATCACTTCTAATCAGCTCTCCTTCATTTAGTGCCTTATGTATGCTAAGCTACATCAATCTTGGTAATTCACATGCAGCTAGGCAAATCAATCGATCGATCAATCAATTAACAAGAAGACCCAAACCAAACAATTGAATGGTGAATAACTTAAGTTGTTAT…
11	No	2	94182957	94184479	304	4.25767	32.35	30.4901	2:94,182,931-94,183,609	EcoRV-XhoI	gcgcTCGAGCCTGCATTTCAATTTGTGCCTAC	gcgGATATCCAGAGGATTATGATTGAACTCACCAG	CCTGCATTTCAATTTGTGCCTACTGTCTCTTTTCCTGTTACTGAAAGGCTCTCTCATCCTTTCCTCATATGTCAGGTGTTCCAGACCCTTAATTCTCTTAGTGGACTTACATTGGTCCATGTCTTTCTAGCTCTTGGGATTTCAAGAAATGCCAAGAAGCCATTTCAAGAAGCCATCATTTCAGACATGTCTCACCAGTGCTGACCAGAGGAGAAGGATCACCTCCCTCAGTCTCCTGGCAACAGTCATTCTAATGCAGACTAGGGTGCTCCTGGCCTTTAGCACTGCAAGGCTGTGTTCAGCTCATGTTCAACTCAGTGCTCACCAGGAACCCCAGGACCATCATGTCAAGCCACTCCCCAGTCATTTGCCCCCCAGCCCGTCCAGAAGTATGGGTTT…
12	Yes	1	100936099	100936722	301	3.3531	32.1165	30.1485	1:100,936,084-100,936,817	EcoRV-XhoI	gcgcTCGAGCAGTCCCGTTGCACGACGTTC	gcgGATATCGACAGGGTATGTTTTGCCTGCAAAAGATAC	CAGTCCCGTTGCACGACGTTCCGACGGTCCGAGGCCGAAGGGCAGGAGCAGCGAGGCCGGTCTGGGGCAGCGAGAGGATGCAGGCCAGGGAGGAAGCAGCAGGTCTCAGGTAGCAGGCCCAGGGAAGTCCGTCAGCAAACGGTCCGTAGAGGAGGATCGGAAGGCAGGAAGCTCGTGTCGTGGTGAGAGATCAGTCTCCACGTAGAGATCCGTCTCCCCGTTGCGGTGAGAGATCAGTTGGCAGAGAACCCCTCAAGTCTGTCGTGGTGAGAGATAAGCCTCTCCCGTTGCCGTGGTTGTGGTGAAGGATCAGCTTCCCCCGTTGTGGTTATTGGACCCTCTTTTATCCTCCATTTTCTGCTGCCTACGTGACATTCCTGGGGGCTTGAGCAAGAGTCC…
13	Yes	1	402999	403378	291	2.39101	31.0867	29.1054	1:402,897-403,569	EcoRV-XhoI	gcgcTCGAGTGCGGTGAGAGATCAGCCTCC	gcgGATATCTGTTGTATCCCCTATTTACTTTGTAACCAAGCC	TGCGGTGAGAGATCAGCCTCCACGTAGAGATCAGTCTCCACGTTGTGGTGAAGGATCAGATGGCAGAGAGCCCCCTCAAGTCTGTCATAGTGAGTGATAAGCCTCTACCCTTGCCGTGGTTGTGGTGAAGGATCAGCTTTCACCGCTGTGGTTATTGGACCCTCTTTTATCCTCCATTTTCTGCTGCCTACGTGACATTCCTGGGGGCTTGAGCAAGAGTCCTGTGCATACCTCCTGAGATGGCCATTTTCCTTGAGACAAGTCCCCACAAAAAGACCGCTTACCGGCCATTAGCGGCAGCTTATCTCTCTCTCGCTGCCCCTGGCCGTGTCCATCTGTGCTCCTTAAAGGATTTCACAATCCTTAGCCAGGACCCGTCCATCAGTGTCCTCAAGACAA…
14	Yes	6	12751828	12752830	289	4.78731	30.9754	28.9907	6:12,752,257-12,752,882	EcoRV-XhoI	gcgcTCGAGATAAATGAGGCATTACTTTCAGAGTGAC	gcgGATATCAAAGTACGTAGATGATTAAATTCCTGTGTG	ATAAATGAGGCATTACTTTCAGAGTGACGTACGTACTGTATATATTTTCATACACTCCAGCAAATGTACATTTACATTTAACAGCCTATGCTCTGGTGATACTCGAAGATACAGATGTTTAAGACTTACATGTAAATACTATTTCTAAAGGTTATGATTTGCTACACTAATACAATTTCCTTGCTTGGCCCTACTGACAGAGCAGTGTGCTACAGTTAACCACACTGAAGCGAGACAGAAGGCTTATGCCAAGAACAAGCAGCCAGCTTACAAGACCTCATTGTCATCCTCCCATTCATTTAACAGCTGTGTGAGTAAAGAACTTCTCAGCCCATTGACACTGAACACTTCTCAGATTTTCTTCCCCTCAAGTAAATAGCAGTGCATCAAACAGATTTC…
15	Yes	6	12815039	12816014	291	4.82197	30.9709	29.1445	6:12,815,566-12,816,067	EcoRV-XhoI	gcgcTCGAGGATACTCGAAGATACAGATGTTTAAGACTTAC	gcgGATATCGTGAGAATGAGCTGTTCGTAGG	GATACTCGAAGATACAGATGTTTAAGACTTACATGTAAATACTATTTCTAAAGGTTATGATTTGCTACACTAATACAATTTCCTTGCTTGGCCCTACTGACAGAGCAGTGTGCTACAGTTAACCACACTGAAGCGAGACAGAAGGCTTATGCCAAGAACAAGCAGCCAGCTTACAAGACCTCATTGTCATCCTCCCATTCATTTAACAGCTGTGTGAGTAAAGAACTTCTCAGCCCATTGACACTGAACACTTCTCAGATTTTCTTCCCCTCAAGTAAATAGCAGTGCATCAAACAGATTTCCTCTGTTTACCCTCAGCTATTCAGGAGTATCTGAAGCATCTGAACCCCCTACAAAGCTGGCAAAGCTTCTCTGTGTAAAAACTGCAAGGCACCATAA…
16	Yes	3	60399128	60400661	284	3.9843	30.4156	28.4913	3:60,399,550-60,400,243	EcoRV-XhoI	gcgcTCGAGAGCATGCTAAGGGAAAATCATGTAG	gcgGATATCAATAGATTGCCAACGAAAGTGTCC	AGCATGCTAAGGGAAAATCATGTAGCTCAGTAAGCTACTAAACATATCAATATCATATTCAGCTTCAGAAGATTTTAATAAATACTTAAATTTTGAACATAATTTTTATGTGATAATTGGTGAAGCGAATGATAAACATATTTTTAAGATACAACCAAACTCAAATTAGGAAAAGACAGAGTTAAAATCTGGTATCTGTAAGTATTAACACACCAGAAAATGAAAATAACACTTTTTATACACATTCAGAAAAGCACAAGCCCTAATGGGATGCACACATAAGTGCTGAGGGTGCTAGAAGTGATTGCCGTACTGTTCTCTATCGTCTTTGAAAGACCATGGAGAATGGGAGAGGTACTTGAGGACTGGAAGAAAGCCATTATCACTCATTTCCTAAAA…
